# A diet-dependent enzyme from the human gut microbiome promotes Th17 cell accumulation and colitis

**DOI:** 10.1101/766899

**Authors:** Margaret Alexander, Qi Yan Ang, Renuka R. Nayak, Annamarie E. Bustion, Vaibhav Upadhyay, Katherine S. Pollard, Peter J. Turnbaugh

## Abstract

Aberrant activation of Th17 cells by the gut microbiota contributes to autoimmunity; however, the mechanisms responsible and their diet-dependence remain unclear. Here, we show that the autoimmune disease-associated gut Actinobacterium *Eggerthella lenta* increases intestinal Th17 cells and worsens colitis in a *Rorc*-dependent and strain-variable manner. A single genomic locus predicted Th17 accumulation. A gene within this locus, encoding the Cgr2 enzyme, was sufficient to increase Th17 cells. Levels of *cgr2* were increased in stool from patients with rheumatoid arthritis compared to healthy controls. Dietary arginine blocked *E. lenta*-induced Th17 cells and colitis. These results expand the mechanisms through which bacteria shape mucosal immunity and demonstrate the feasibility of dissecting the complex interactions between diet, the gut microbiota, and autoimmune disease.

**One Sentence Summary:** An autoimmune disease-associated bacterium triggers disease due to a diet-dependent enzyme that regulates mucosal immunity.
