## Supplemental data files D1-2 for "A diet-dependent enzyme from the human gut microbiome promotes Th17 cell accumulation and colitis"

### Sheet: Data S1 DSS Disease scores
	Data S1. Disease scores of DSS treated mice.
	GF vs. E. lenta (Fig. 2A)
	Day	GF				E. lenta
	1	0	0	0	0	0	0	0	0
	2	0	0	0	0	0	0	0	0
	3	0	0	2	0	0	2	2	2
	4	0	0	2	0	2	3	3	3
	5	0	0	3	0	3	3.5	3.5	3.5
	6	0	0	3	0	3.5	4	3.5	3.5
	GF vs. E. lenta (Fig. 2A)
	Day	GF			E. lenta
	1	0	0	0	0	0	0	0
	2	0	0	0	0	0	0	0
	3	0	0	0	0	0	0	0
	4	0	0	2	0	2	0	2
	5	0	0	2	3	3	2	0
	6	0	0	3	3.5	3.5	2	0
	WT SPF BHI versus E. lenta treatment (Fig. 2E)
	Day	WT BHI				WT E. lenta
	1	0	0	0	0	0	0	0	0
	2	0	0	0	0	0	0	0	0
	3	0	0	0	0	0	0	0	0
	4	2	1	0	0	2	1	1	1
	5	2	2	1	0	2	2	2	3
	6	2	1	2	2	3	3	4	3
	7	2	2	2	2	3	4	3	4
	Rorc-/- SPF BHI versus E. lenta treatment (Fig. 2G)
	Day	Rorc-/- BHI			Rorc-/- E. lenta
	1	0	0	0	0	0	0	0
	2	0	0	0	0	0	0	0
	3	0	0	0	0	0	0	0
	4	0	0	0	2	1	0	0
	5	2	0	1	3	2	0	0
	6	2	0	2	3	2	1	0
	7	3	2	2	3	2	1	1
	GF vs. E. lenta 2243, or 1356 (Fig. 3E)
	Day	GF			E. lenta 2243				E. lenta 1356
	1	0	0	0	0	0	0	0	0	0	0	0
	2	0	0	0	0	0	0	0	0	0	0	0
	3	0	0	0	0	0	0	0	0	0	0	0
	4	0	0	2	0	2	0	2	0	0	0	2
	5	0	0	2	3	3	2	0	0	0	2	2
	6	0	0	3	3.5	3.5	2	0	0	0	2	3
	7	3.5	2	0	4	3.5	3	3.5	0	2	2	3.5
	GF vs. E. lenta 2243, or 1356 (Fig. 3E)
	Day	GF					E. lenta 2243						E. lenta 1356
	1	0	0	0	0	0	0	0	0	0	0	0	0	0	0	0	0	0
	2	0	0	0	0	0	0	0	0	0	0	0	0	0	0	0	0	0
	3	0	0	0	0	0	0	0	2	1	2	0	0	0	0	0	0	0
	4	0	0	2	0	0	0	0	2	1	2	0	0	0	0	0	0	0
	5	0	2	0	2	0	0	0	3	2	3	2	0	2	0	0	0	0
	6	2.5	0	2	3	2	3	2	3	2	3	2.5	0	2	2	0	0	0
	7	2.5	0	2	5	2.5	3	2.5	3	3	5	5	0	2	2	2	0	0
	BHI vs. E. lenta 2243, or 15644 1% or 3% Arg (Fig. 5C)
	Day	E. lenta 2243 1% Arg					E. lenta 2243 3% Arg					E. lenta 15644 1% Arg					E. lenta 15644 3% Arg
	0	0	0	0	0	0	0	0	0	0	0	0	0	0	0	0	0	0	0	0	0
	2	0	0	0	0	0	0	0	0	0	0	0	0	0	0	0	0	0	0	0	0
	3	0	0	0	0	0	0	0	0	0	0	0	0	0	0	0	0	0	0	0	0
	4	0	0	0	0	2	0	0	0	0	0	0	0	0	0	0	0	0	2	0	0
	5	2	2	0	0	5	2	0	0	0	0	2	0	2	0	0	0	0	2	0	0
	6	3	2	0	0	5	2	0	0	0	0	2	0	2	0	0	0	0	2	0	0
	7	3	2	4	2	5	3	2	0	0	0	3	0	0	2	0	0	3	2	3	0
	BHI vs. E. lenta 2243, or 15644 1% or 3% Arg (Fig. 5C)
	Day	BHI 1% Arg					BHI 3% Arg					E. lenta 2243 1% Arg					E. lenta 2243 3% Arg					E. lenta 15644 1% Arg					E. lenta 15644 3% Arg
	0	0	0	0	0	0	0	0	0	0	0	0	0	0	0	0	0	0	0	0	0	0	0	0	0	0	0	0	0	0	0
	1	0	0	0	0	0	0	0	0	0	0	0	0	0	0	0	0	0	0	0	0	0	0	0	0	0	0	0	0	0	0
	2	0	0	0	0	0	0	0	0	0	0	0	0	0	0	0	0	0	0	0	0	0	0	0	0	0	0	0	0	0	0
	3	0	0	0	0	1	0	0	0	0	2	1	0	2	1	0	0	0	0	0	0	0	0	0	0	0	0	1	0	0	0
	4	0	0	0	0	1	0	0	0	0	2	1	2	2	2	0	0	2	0	2	0	0	0	0	0	0	0	2	0	0	0
	5	0	1	0	0	1	0	0	0	0	2	2	2	2	2	0	0	2	0	2	0	0	0	0	0	0	0	2	0	0	2
	6	0	2	0	0	2	0	0	0	2	2	2.5	2.5	2.5	2	2	2	2	2	5	0	2	2	0	0	0	0	2.5	0	0	5
	7	0	2.5	0	2	2	0	2.5	0	2	2	2.5	2.5	3	2.5	2.5	2	2	2	5	0	2	2	2	0	0	0	2.5	0	0	5

### Sheet: Data S2 Reagents 
	Data S2. List of reagents used in study.
	Flow antibodies
	Name	Company	Fluorescence	Clone	Cat
	CD3	Fisher Scientific	FITC	17A2	11-0032-82
	IL-17a	Fisher Scientific	PE-Cy7	ebio17b7	25-7177-82
	RORyt	Fisher Scientific	PE	B2D	12-6981-80
	IL-22	Fisher Scientific	APC	IL22JOP	17-7222-80
	TCRyd	Fisher Scientific	FITC	GL3	11-5711-81
	CD45	Fisher Scientific	PE-Cy 5	30-F11	501129121
	IL-17f	Fisher Scientific	PE	eBio18F10	501122393
	Lineage negative	Fisher Scientific	FITC	N/A	22-7770-72
	CD4	Biolegend	Pacific blue	GK1.5	100428
	CD8	Fisher Scientific	Pacific blue	5H10	MCD0828TR
	IFNy	Fisher Scientific	Percp Cy5.5	XMG1.2	45-7311-80
	LIVE/DEAD Fixable Dead Cell Stain Kit	Life technologies	Aqua, 405nm	N/A	L34957
	TCRbeta	Biolegend	PE Dazzle	H57-597	109240
	LPL prep materials
	Name	Cat	Company
	DTT	40400120-1	Spectrum
	HBSS	14025126	Life technologies
	EDTA	AM9260G	Invitrogen
	Fetal Bovine Serum, heat inactivated	10438026	Life technologies
	Dispase II	501003345	Roche
	DnaseI	10104159001	Sigma
	Collagenase VIII	C2139-500MG	Sigma
	Percoll	89428-524	VWR
	Cell Culture media
	Name	Cat	Company
	Sodium Pyruvate (100 mM)	11360070	Life technologies
	Penicillin-Streptomycin (5,000 U/mL)	15070063	ThermoFisher
	MEM Non-Essential Amino Acids	11140050	Life technologies
	GlutaMAX	35050061	Gibco
	Fetal Bovine Serum, heat inactivated	10438026	Life technologies
	RMPI 1640	11875119	Fisher Scientific
	1m HEPES	NC0734307	Fisher Scientific
	Bacterial Culture media
	Name	Cat	Company
	Bacto Brain Heart Infusion (broth)	237500	Fisher Scientific
	L-Arginine	W381918-1kg	Fisher Scientific
	L-Cysteine HCl	C81020-1000.0	Fisher Scientific
	Resazurin	199303-5G	Fisher Scientific
	Hemin, 5G	51280-5G	Fisher Scientific
	Menadione (Vitamin K)	102259	Fisher Scientific
	Antibiotics
	Name	Cat	Company
	Chloramphenicol	#480-045	Fisher Scientific
	Thiostrepton	AAJ6233203	Fisher Scientific
	Mice
	Name	Source	Official Name	Reference number
	WT	Jackson Labs	C57BL/6J	664
	Rorc-/-	Jody Baron Lab	Rorctm2Litt	MGI 104856
	IL-10-/-	Jackson Labs	B6.129P2-Il10tm1Cgn/J	2251
	Diets
	Name	Cat	Company
	Standard chow diet SPF	5058	Lab Diet
	Standard autoclaved chow diet (Gnoto)	5021	Lab Diet
	1% Arg diet	TD.170862	Teklad
	3% Arg diet	TD.170863	Teklad
	Th17 Skewing
	Name	Cat	Company
	anti-CD3e	BDB553057	Fisher Scientific
	Dynabeads untouched mouse CD4 cells	11415D	ThermoFisher
	IL-6	575704-BL	VWR
	anti-CD28	BDB557393	Fisher Scientific
	TGFb	7666-MB-005	Fisher Scientific
	anti-IFNy	BDB554409	Fisher Scientific
	anti-IL4	5013602	Fisher Scientific
	RBC lysis buffer	NC9067514	Fisher Scientific
	Flow materials
	Name	Cat	Company
	PMA	AAJ63916MCR	Fisher Scientific
	Ionomycyin	I0634-1MG	Sigma
	Cell stimulation cocktail	501129036	Fisher Scientific
	Golgi plug	BDB555029	Fisher Scientific
	Fixation/Permeabilization Solution Kit	BDB555028	Fisher Scientific
	Primers: IDT
	Gene	Reverse Primer Sequence	Forward Primer Sequence
	IL17f	CACTGGGCCTCAGCGATC	CCCATGGGATTACAACATCACTC
	IFNy	TGGCTCTGCAGGATTTTCATG	TCAAGTGGCATAGATGTGGAAGAA
	ICOS	TTGGTCTTGGTGAGTTCGCAG	CAGGAGAAATCAATGGCTCGG
	Foxp3	GCTGATCATGGCTGGGTTGT	GGCCCTTCTCCAGGACAGA
	BCL6	CGCAGTTGGCTTTTGTGACG	CCTGTGAAATCTGTGGCACTCG
	TNFa	CTCCACTTGGTGGTTTGCTA	ATGAGAAGTTCCCAAATGGC
	T-bet	GACGATCATCTGGGTCACATTGT	GCCAGGGAACCGCTTATATG
	Reg3g	TGGGATCTTGCTTGTGGCTA	ACTGTGGTACCCTGTCAAGAGC
	CXCR5	ACTTGCCCTCAGTCTGTAATCC	GACCTTCAACCGTGCCTTTCTC
	TGFb	TGTACAGCTGCCGCACACA	CACCGGAGAGCCCTGGATA
	elnmrk1	GTACAACATGCTCCTTGCGG	CGAACAGAGGATCGGGATGG
	Cgr2 (gDNA)	GAGGCCGTCGATTGGATGAT	ACCGTAGGCATTGTGGTTGT
	DinB	GACTCCGGCCAACTCCAC	GGATGTCGTTGTATTCGGTTC
	Cgr2 (qPCR)	TGCGCTGGTCGCAAGGTCTG	CGGCGCGCTTTTTCAGCGTT
	RNA
	Name	Cat	Company
	Direct-zol RNA MiniPrep kit	11-331P	GENESEE SCIENTIFIC CORPORATION
	iscript	708891BUN	Bio-rad
	SYBR select	4472908	Life technologies
	Other
	Name	Cat	Company
	DSS	9011-18-1	Alfa Aesar
	ZymoBIOMICS 96 MagBead DNA Kit	D4302 / D4306 / D4308	Zymo Reseach
	IL-17A (homodimer) Mouse Uncoated ELISA Kit	5017377	Fisher Scientific
	Mouse Lipocalin-2/NGAL DuoSet ELISA	DY185705	Fisher Scientific
